# Developing a Toolbox of Antibodies Validated for Array Tomography-Based Imaging of Brain Synapses

**DOI:** 10.1101/2023.06.28.546920

**Authors:** Kristina D. Micheva, Belvin Gong, Forrest Collman, Richard J. Weinberg, Stephen J. Smith, James S. Trimmer, Karl D. Murray

## Abstract

Antibody-based imaging techniques rely on reagents whose performance may be application-specific. Because commercial antibodies are validated for only a few purposes, users interested in other applications may have to perform extensive in-house antibody testing. Here we present a novel application-specific proxy screening step to efficiently identify candidate antibodies for array tomography (AT), a serial section volume microscopy technique for high-dimensional quantitative analysis of the cellular proteome. To identify antibodies suitable for AT-based analysis of synapses in mammalian brain, we introduce a heterologous cell-based assay that simulates characteristic features of AT, such as chemical fixation and resin embedding that are likely to influence antibody binding. The assay was included into an initial screening strategy to generate monoclonal antibodies that can be used for AT. This approach simplifies the screening of candidate antibodies and has high predictive value for identifying antibodies suitable for AT analyses. In addition, we have created a comprehensive database of AT-validated antibodies with a neuroscience focus and show that these antibodies have a high likelihood of success for postembedding applications in general, including immunogold electron microscopy. The generation of a large and growing toolbox of AT-compatible antibodies will further enhance the value of this imaging technique.

**Significance Statement:** Array tomography (AT) is a powerful volume microscopy technique for high-dimensional analysis of complex protein populations in cells and organelles, including synapses. AT involves the use of ultrathin serial sections embedded in resin and subjected to multiple rounds of immunofluorescence antibody (Ab) labeling and imaging. AT relies on antibody-based detection of proteins but because commercial antibodies are typically validated for other applications they often fail for AT. To identify antibodies with high probability of success in AT we developed a novel screening strategy and used this to create a comprehensive database of AT-validated antibodies for neuroscience.
