## Supplemental Table 1 for "Developing a Toolbox of Antibodies Validated for Array Tomography-Based Imaging of Brain Synapses"

### Sheet: Curated AT Abs List for paper
Target	Species	Source	Cat. #	Clone ID	RRID	Dilution	Tested in	Target Label (LR White)	Screening	Screened By	Performance on Lowicryl
Bassoon	Mouse	NeuroMab	75-491	L124/59	AB_2744564	1:50	M	YES	CBS Proxy/Brain AT	NM	YES
Calbindin	Mouse	NeuroMab	75-452	L109/39	AB_2797365	1:100	M, H	YES	CBS Proxy/Brain AT	NM	YES
Calbindin	Mouse	NeuroMab	75-448	L109/57	AB_2686913	1:100	M, H	YES	CBS Proxy/Brain AT	NM	YES
Calretinin	Mouse	NeuroMab	73-488	L122/6	AB_2716256		M	YES	CBS Proxy/Brain AT	NM
Calretinin	Mouse	NeuroMab	73-489	L122/68	AB_2716257		M	YES	CBS Proxy/Brain AT	NM
Collybistin	Mouse	NeuroMab	73-476	L120/12	AB_2650452		M	YES	CBS Proxy/Brain AT	NM	YES
GAD65/67	Mouse	NeuroMab	73-508	L127/12	AB_2756510		M	YES	CBS Proxy/Brain AT	NM	YES
GAD67	Mouse	NeuroMab	73-507	L127/8	AB_2756509		M	YES	CBS Proxy/Brain AT	NM	YES
Gephyrin	Mouse	NeuroMab	75-443	L106/83	AB_2636851	1:100	M, H	YES	CBS Proxy/Brain AT	NM	YES
Gephyrin	Mouse	NeuroMab	75-465	L106/4	AB_2716264	1:100	M, H	YES	CBS Proxy/Brain AT	NM	YES
Gephyrin	Mouse	NeuroMab	75-444	L106/93	AB_2636852	1:100	M, H	YES	CBS Proxy/Brain AT	NM	YES
Homer1L	Mouse	NeuroMab	73-492	L113/13	AB_2721065		M	YES	CBS Proxy/Brain AT	NM	YES
Homer1L/S	Mouse	NeuroMab	75-454	L113/130	AB_2877198	01:50:00	M, H	YES	CBS Proxy/Brain AT	NM	YES
IRSp53/BAIAP2	Mouse	NeuroMab	73-449	L117/1	AB_2619741		M	YES	CBS Proxy/Brain AT	NM	YES
Neurabin-1/Ppp1r9a	Mouse	NeuroMab	NA	L129/93	AB_2833036		M	YES	CBS Proxy/Brain AT	NM	YES
Neuroligin-2	Mouse	NeuroMab	74-451	L107/39	AB_2629416		M	NO	CBS Proxy/Brain AT	NM
nNOS/NOS1	Mouse	NeuroMab	73-480	L121/25	AB_2651159		M, H	YES	CBS Proxy/Brain AT	NM	YES
NPY2R	Mouse	NeuroMab	73-460	L119/106	AB_2631240		M	NO	CBS Proxy/Brain AT	NM	ND
Parvalbumin	Mouse	NeuroMab	73-479	L114/81	AB_2651158		M	YES	CBS Proxy/Brain AT	NM	NO
SYN3/Synapsin-III	Mouse	NeuroMab	73-494	L125/121	AB_2725817		M	YES/Cross reactive Syn1	CBS Proxy/Brain AT	NM
VGAT	Mouse	NeuroMab	73-478	L118/66	AB_2650550		M	YES	CBS Proxy/Brain AT	NM	YES
Acetylcholine	Rabbit	EMD Millipore (Sigma)	AB5522		AB_304956	1:300	M	NO	Trial&Error	KDM	NO
Actin (beta-actin)	Mouse	EMD Millipore (Sigma)	A1978		AB_476692	1:100	M	YES	Trial&Error	KDM
Actin (gamma-actin)	Mouse	EMD Millipore (Sigma)	A8481		AB_2289264	1:100	M, H	YES	Trial&Error	KDM	YES
Actin, clone c	Mouse	EMD Millipore (Sigma)	MAB1501R	C4	AB_2223041	1:50	M	YES	Trial&Error	KDM
Actinin (alpha)	Rabbit	Cell Signaling Technology	6487P		AB_11179206	1:100	H	YES	Trial&Error	KDM
Amphiphysin	Mouse	BD Bioscienses	610714	15	AB_398037	1:250	R	YES	Trial&Error	KDM
Amphiphysin 2 (BRAMP2)	Mouse	BD Bioscienses	610856		NA	1:100	M	NO	Trial&Error	KDM
Arc	Guinea Pig	Synaptic Systems	156 005		AB_2151848	1:150	M	YES	Trial&Error	KDM
Aspartate	Rabbit	Abcam	ab9439		AB_307254	1:100	M	Inconclusive	Trial&Error	KDM
Bassoon	Guinea Pig	Synaptic Systems	141 004		AB_2290619	1:500	M	Inconclusive	Trial&Error	KDM
Bassoon	Chicken	Synaptic Systems	141 016		AB_2661779	1:500	M	NO	Trial&Error	KDM
Bassoon	Mouse	Abcam	ab13249		NA	1:200	M, H	YES	Trial&Error	KDM
Bassoon	Rabbit	Synaptic Systems	141 003		AB_887697	1:100	M, H	YES	Trial&Error	KDM
BRAMP2	Mouse	BD Biosciences	610856		NA	1:100	M	NO	Trial&Error	KDM
C1q	Goat	Quidel	A301		AB_452502	1:300	M	YES	Trial&Error	KDM
C1q	Goat	EMD Millipore (Sigma)	C3900		NA	1:100	M	YES	Trial&Error	KDM
C1q	Rat	Hycult	HP8021		AB_2067379	1:100	M	YES	Trial&Error	KDM
Calbindin	Rabbit	EMD Millipore (Sigma)	AB1778		AB_2068336	1:50	M	YES	Trial&Error	KDM	YES
Calbindin d-28k	mouse	Swant (from G. Panagiotakos)	300	300	AB_10000347	1:50	M	NO	Trial&Error	KDM
Calbindin d-9k	rabbit	Swant (from G. Panagiotakos)	CB9		AB_10000348	1:50	M	YES	Trial&Error	KDM
Calcium channel P/Q alpha1a subunit	Rabbit	EMD Millipore (Sigma)	AB5152		AB_91685	1:100	M	YES	Trial&Error	KDM
Calcium channel P/Q alpha1a subunit	Rabbit	Synaptic Systems	152 103		AB_887699	1:100	M	YES	Trial&Error	KDM
Calretinin	Mouse	Swant	6B3	6B3	AB_10000320	1:100	M	NO	Trial&Error	KDM
Calretinin	Rabbit	EMD Millipore (Sigma)	AB5054		AB_2068506	1:100	M	NO	Trial&Error	KDM
Calretinin	rabbit	Swant (from G. Panagiotakos)	7699/4		AB_2313763	1:100	M	NO	Trial&Error	KDM
Calretinin	Rabbit	Epitomics	2624-1		AB_2228336	01:50:00	M	YES	Trial&Error	KDM
CaMKII alpha	Mouse	EMD Millipore (Sigma)	05-532	6G9	AB_309787	01:50:00	M, O	YES	Trial&Error	KDM	YES
Cannabinoid Receptor (CBR1)	Rabbit	Alomone	ACR-001		AB_2039795	1:250	M	YES	Trial&Error	KDM
CASK	Mouse	NeuroMab	75-000	K56A/50	AB_2068730	1:100	M	NO	Trial&Error	KDM
Caspr	Mouse	NeuroMab	75-001	K65/35	AB_2083496	1:100	M	YES	Trial&Error	KDM	YES
Cav3.1	Mouse	NeuroMab	75-206	N178A/9	AB_2069421	1:50	M	YES	Trial&Error	KDM
CCK	Rabbit	Biomol	CA 1124		AB_2051126	1:50	M	Inconclusive	Trial&Error	KDM
ChAT	Chicken	AVES	CAT		AB_2313537	1:100	M	Inconclusive	Trial&Error	KDM
Chondroitin Sulfate Proteoglycan	Mouse	EMD Millipore (Sigma)	MAB5284	Cat-301	AB_2219944	1:100	M	NO	Trial&Error	KDM
Clathrin	Rabbit monoclonal	Cell Signaling Technology	4796	D3C6	AB_10828486	1:100	M	YES	Trial&Error	KDM	YES
CNPase	Chicken	AVES	CNP		AB_2313538	1:100	M, H	YES	Trial&Error	KDM	YES
Collybistin	Rabbit	EMD Millipore (Sigma)	SAB1300672		AB_10603588	1:50	M	YES	Trial&Error	KDM
Complexin 2	Mouse	BD Bioscienses	610728		NA	1:50	R	NO	Trial&Error	KDM
Connexin 36	Mouse	Thermo Fisher (Invitrogen)	37-4600	1E5H5	AB_2533320	1:50	R	YES	Trial&Error	KDM
Connexin 36	Rabbit	Thermo Fisher (Invitrogen)	36-4600		AB_2533260	1:50	R	YES	Trial&Error	KDM
COX IV	Rabbit monoclonal	Cell Signaling Technology	4850	3E11	AB_2085424	1:100	M	NO	Trial&Error	KDM	NO
DAT	Rabbit	EMD Millipore (Sigma)	AB1591P		AB_90808	1:100	M	NO	Trial&Error	KDM
Dicer	Mouse	NeuroMab	75-196	N167/7	AB_2093085	1:100	M	Inconclusive	Trial&Error	KDM
DLX1	Mouse	NeuroMab	75-078	L43/40	AB_2093122	1:100	M	NO	Trial&Error	KDM
Dopamine beta hydroxylase	mouse	EMD Millipore (Sigma)	MAB308	4F10.2	AB_2245740	01:25:00	M	NO	Trial&Error	KDM
Dopamine D2S/L Receptor	Mouse	NeuroMab	73-230	N186/29	AB_2094978	1:50	M	YES	Trial&Error	KDM
Drebrin	Rabbit	Abcam	ab11068		AB_2230303	1:1000	M	YES	Trial&Error	KDM
Ezrin	Rabbit	Epitomics	2255-1	EP924Y	AB_1267140	1:100	M	NO	Trial&Error	KDM	NO
Ezrin/Radixin/Moesin (phospho)	Rabbit monoclonal	Cell Signaling Technology	3149	41A3	AB_823497	1:100	M	NO	Trial&Error	KDM	NO
FMRP	Mouse	Chemicon	MAB2160	1C3	AB_2283007	1:100	M	NO	Trial&Error	KDM
FMRP	Mouse	DSHB	7G1-1	7G1	AB_528251	1:100	M	NO	Trial&Error	KDM
FMRP	Mouse	DHSB (Justin Fallon)		2F5.1	AB_10805421	1:100	M	YES	Trial&Error	KDM
FMRP H-120	rabbit	SCBT	sc-28739		NA	1:100	M	NO	Trial&Error	KDM
FXR1	Rabbit	ProteinTech	13194-1-AP		AB_2110702	1:50	M	YES	Trial&Error	KDM
FXR2	Mouse	DSHB	1G2		AB_528262	1:100	M	Inconclusive	Trial&Error	KDM
GABA	Mouse	Swant	mAB 3A12	3A12	AB_2314454	1:100	M	NO	Trial&Error	KDM
GABA	Mouse	Swant	mAB 3D5	3D5	AB_10013381	1:100	M	NO	Trial&Error	KDM
GABA	Rabbit	Sigma	A2052		AB_477652	1:10000	M	YES	Trial&Error	KDM	YES
GABA A R alpha1	Mouse	NeuroMab	75-136	N95/35	AB_2108811	1:100	M	YES	Trial&Error	KDM	inconclusive
GABA A R beta 1	Mouse	NeuroMab	75-137	N96/55	AB_2109406	1:100	M	YES	Trial&Error	KDM
GABA A R beta 2/3	Mouse	EMD Millipore (Sigma)	MAB341	BD17	AB_2109419	1:100	M	YES	Trial&Error	KDM	YES
GABA A R beta 3	Mouse	NeuroMab	75-149	N87/25	AB_2109585	1:100	M	YES	Trial&Error	KDM
GABA A R gamma2	Rabbit	Abcam	ab49961		AB_880145	1:200	M	Inconclusive	Trial&Error	KDM
GABA B R1	Guinea Pig	EMD Millipore (Sigma)	AB1531		AB_2314486	1:200	H	Inconclusive	Trial&Error	KDM
GABA B R1	Mouse	NeuroMab	75-183	N93A/49	AB_2108180	1:200	M	YES	Trial&Error	KDM
GABA*	Guinea Pig	EMD Millipore (Sigma)	AB175		AB_91011	>=1:500	M	YES	Trial&Error	KDM	YES
GABA*	Rabbit	EMD Millipore (Sigma)	AB131		AB_2278931	>=1:300	M, H, Z	YES	Trial&Error	KDM
GAD	Mouse	DSHB	GAD-6	GAD-6	AB_2314499	1:50		NO	Trial&Error	KDM
GAD 65 (GAD2)	Rabbit	Cell Signaling Technology	3988		AB_2294397	1:100	M	Inconclusive	Trial&Error	KDM
GAD 65 (GAD2)	Guinea Pig	Synaptic Systems	198104		AB_10557995	1:1000	M	NO	Trial&Error	KDM
GAD 65 (GAD2)	Mouse	Abcam	ab26113	GAD-6	AB_448989	1:50	M	NO	Trial&Error	KDM
GAD 65 (GAD2)	Rabbit	Synaptic Systems	198103		AB_2107891	1:50	M	NO	Trial&Error	KDM
GAD 65 (GAD2)	Rabbit monoclonal	Cell Signaling Technology	5843	D5G2	AB_10835855	1:200	M, R, H	YES	Trial&Error	KDM	YES
GAD 65/67 (GAD1/2)	Rabbit	EMD Millipore (Sigma)	AB1511		AB_90715	1:600	M	NO	Trial&Error	KDM
GAD 65/67 (GAD1/2)	Rabbit	Abcam	AB11070		AB_297722	1:1000	M	YES	Trial&Error	KDM
GAD 67 (GAD1)	Mouse	EMD Milliore (Sigma)	MAB5406	1G10.2	AB_2278725	1:100	M	Inconclusive	Trial&Error	KDM
Gephyrin	Mouse	Synaptic Systems	147 011	mAb7a	AB_887717	1:100	M	Inconclusive	Trial&Error	KDM
Gephyrin	Rabbit	Abcam	ab32206		AB_2112628	1:100	M	Inconclusive	Trial&Error	KDM
Gephyrin	Mouse	BD Biosciences	612632	45	AB_399669	1:100	M, H	YES	Trial&Error	KDM	YES
GFAP	Mouse	EMD Millipore (Sigma)	MAB3402	G-A-5	AB_94844	1:100	M	Inconclusive	Trial&Error	KDM
GFAP	Rabbit	EMD Millipore (Sigma)	AB5804		AB_2109645	1:100	M, R	Inconclusive	Trial&Error	KDM
GFAP	Rabbit	EMD Millipore (Sigma)	G9269		AB_477035	1:100	M	Inconclusive	Trial&Error	KDM
GFAP	Rabbit	Abcam	ab7260		AB_305808	1:100	M	NO	Trial&Error	KDM
GFAP	Chicken	AVES	GFAP		AB_2313547	1:100	M, R, H	YES	Trial&Error	KDM	YES
GFP	Chicken	GeneTex	GTX13970		AB_371416	1:100	M	YES	Trial&Error	KDM	YES
GFP	Mouse	Roche	11814460001	7.1 and 13.1	AB_390913	1:100	M	YES	Trial&Error	KDM
GFP	Mouse	NeuroMab	75-131	N86/8	AB_10671445	1:100	M	YES	Trial&Error	KDM
GFP	Rabbit	Thermo Fisher (Invitrogen)	A11122		AB_10073917	1:100	M	YES	Trial&Error	KDM
GIT-1	Mouse	NeuroMab	75-094	N39B/8	AB_2109991	1:100	M	Inconclusive	Trial&Error	KDM
GluR1	Rabbit	EMD Millipore (Sigma)	AB1504		AB_2113602	1:100	M, H	YES	Trial&Error	KDM	YES
GluR2	Mouse	NeuroMab	75-002	L21/32	AB_2232661	1:100	M	YES	Trial&Error	KDM	NO
GluR2	Mouse	EMD Millipore (Sigma)	MAB397	6C4	AB_2113875	1:50	M, H	YES	Trial&Error	KDM	NO
GluR2	Rabbit monoclonal	Abcam	ab206293	EPR18115	AB_2800401	1:50	M, H	YES	Trial&Error	KDM	YES
GluR2	Rabbit monoclonal	Abcam	ab133477	EPR5032	AB_262018	1:100	M, H	YES	Trial&Error	KDM	YES
GluR2/3	Rabbit	EMD Millipore (Sigma)	AB1506		AB_90710	1:100	M, H	YES	Trial&Error	KDM	YES
GluR3	Mouse	EMD Millipore (Sigma)	MAB5416	3B3	AB_2113897	1:1000	M, H	YES	Trial&Error	KDM	YES
GluR3	Rabbit	Epitomics	1731		AB_562122	1:100	M	YES	Trial&Error	KDM	inconclusive
GluR4	Rabbit monoclonal	Cell Signaling Technology	8070	D41A11	AB_10829469	1:50	M, H	YES	Trial&Error	KDM	YES
Glutamate *	Rabbit	EMD Millipore (Sigma)	AB5018		AB_91640	1:100	M	YES	Trial&Error	KDM
Glutamine Synthetase	Mouse	BD Bioscienses	610517	6/Glutamine Synthetase	AB_397879	1:25	M, H	YES	Trial&Error	KDM	YES
Glycine *	Rabbit	EMD Millipore (Sigma)	AB5020		AB_11211433	1:100	M	Inconclusive	Trial&Error	KDM
Glycine Transporter (GlyT)	Guinea Pig	EMD Millipore (Sigma)	AB1773		AB_90953	1:500	M, H	Inconclusive	Trial&Error	KDM
Iba1	Goat	Abcam	ab5076		AB_2224402		M	NO	Trial&Error	KDM
IP3 Receptor Type1	Rabbit	Synaptic Systems	117 002		AB_887732	1:100	M	NO	Trial&Error	KDM
IP3 Receptor Type1	Mouse	NeuroMab	75-035	L24/18	AB_10000362	1:100	M	YES	Trial&Error	KDM
IP3 Receptor Type1	Rabbit	EMD Millipore (Sigma)	ABS55		AB_10807271	1:200	M	YES	Trial&Error	KDM
KChIP1	Mouse	NeuroMab	75-003	K55/7	AB_10673162		M	YES	Trial&Error	KDM
KCNT1/Slo2.2/Slack	Mouse	NeuroMab	75-051	N3/26	AB_2131855	1:100	M	NO	Trial&Error	KDM
Kv1.1	Mouse	NeuroMab	75-007	K20/78	AB_10673165	1:100	M	Inconclusive	Trial&Error	KDM	inconclusive
Kv1.1external	Mouse	NeuroMab	75-105	K36/15	AB_2128566	1:100	M	YES	Trial&Error	KDM	YES
Kv1.2	Mouse	NeuroMab	75-008	K14/16	AB_2296313	1:100	M	YES	Trial&Error	KDM	YES
Kv1.4	Mouse	NeuroMab	75-010	K13/31	AB_2249726	1:100	M	Inconclusive	Trial&Error	KDM	inconclusive
Kv2.1	Mouse	NeuroMab	75-014	K89/34	AB_10673392	1:100	M	YES	Trial&Error	KDM	YES
KV3.1	Mouse	NeuroMab	75-041	N16B/8	AB_2131480	1:100	M	Inconclusive	Trial&Error	KDM	inconclusive
KV3.1	Mouse	Alomone labs	APC-014		AB_2040166	1:100	M	Inconclusive	Trial&Error	KDM	inconclusive
Kv4.2	Mouse	NeuroMab	75-016	K57/1	AB_2131945		M	YES	Trial&Error	KDM
Kv7.2/KCNQ2	Mouse	NeuroMab	75-079	N26A/23	AB_2131704		M	YES	Trial&Error	KDM
Laminin	Rabbit	EMD Mllipore (Sigma)	L9393		AB_477163	1:25	M	YES	Trial&Error	KDM	YES
Lucifer Yellow	Rabbit	Thermo Fisher (Invitrogen)	A-5750		AB_2536190	1:200		YES	Trial&Error	KDM
M1 muscarinic receptor	Rabbit	Alomone	AMR-001		AB_2039993	1:100	M	YES	Trial&Error	KDM
M2 (Astrocyte surface antigen)	Rat monoclonal	DSHB	M2	M2	AB_531785	1:100	M	NO	Trial&Error	KDM
M6 (neuronal membrane glycoprotein M6A)	Rat monoclonal	DSHB	M6	M6	AB_2149607	1:100	M	NO	Trial&Error	KDM
MAG	Rabbit	Cell Signaling Technology	9043	D4G3	AB_2665480	1:100	M, H	YES	Trial&Error	KDM
MAGUK (pan-)	Mouse	NeuroMab	75-029	K28/86	AB_10673115	1:100	M,R,H	YES	Trial&Error	KDM
Malate dehydrogenase 2 (MDH2)	Rabbit	ProteinTech	15462-1-AP		not registered?		M	NO	Trial&Error	KDM
Malate dehydrogenase 2 (MDH2)	Rabbit	Origene	TA308153		AB_2722674	1:200	M, H	YES	Trial&Error	KDM	YES
MAP-2	Mouse	EMD Millipore (Sigma)	M4403	HM-2	AB_477193		M	Inconclusive	Trial&Error	KDM
MAP-2	Chicken	AVES	MAP		AB_2313549		M	NO	Trial&Error	KDM
MAP-2	Mouse	EMD Millipore (Sigma)	MAB3418	AP20	AB_11212326		M	NO	Trial&Error	KDM
MAP-2	Rabbit	EMD Millipore (Sigma)	AB5622		AB_91939	1:100	M	YES	Trial&Error	KDM
MBP (myelin basic protein)	Chicken	AVES	MBP		AB_2313550	1:100	M, H	YES	Trial&Error	KDM	YES
mGluR1	rabbit	Alomone	AGC-006		AB_2039984	1:50	M	Inconclusive	Trial&Error	KDM
mGluR1	Rabbit	Synaptic Systems	191 002		AB_2115884	1:100	M	YES	Trial&Error	KDM
mGluR1/5	Mouse	NeuroMab	75-116	N75/33	AB_2232873	1:50	M	Inconclusive	Trial&Error	KDM
mGluR1a	Rabbit	EMD Millipore (Sigma)	AB1551		AB_90765	1:50	M	YES	Trial&Error	KDM
mGluR5	Rabbit	Abcam	ab53090		AB_881222	1:400	M	Inconclusive	Trial&Error	KDM
mGluR5	Rabbit	Alomone	AGC-007		AB_2039991	1:50	M	Inconclusive	Trial&Error	KDM
mGluR5	Rabbit	Epitomics	2237-1	EPR2425Y	AB_1267242	1:50	M	YES	Trial&Error	KDM
mGluR5	Rabbit monoclonal	Abcam	ab76316	EPR2425Y	AB_1523944	1:50	M, H	YES	Trial&Error	KDM	YES
MOR-1	Guinea Pig	EMD Millipore (Sigma)	AB1774		AB_91022	1:250	M	Inconclusive	Trial&Error	KDM
mTor	Mouse	EMD Millipore (Sigma)	05 1592	2lD8.2	AB_1977357	1:50	M	YES	Trial&Error	KDM
Munc18-1	Rabbit monoclonal	Abcam	ab109023	EPR4849	AB_10861492	1:200	M, H	Inconclusive	Trial&Error	KDM	inconclusive
Munc18-1	Rabbit monoclonal	Abcam	ab124920	EPR4850	AB_10976239	1:50	M, H	Inconclusive	Trial&Error	KDM	inconclusive
Myelin oligodendrocyte glycoprotein (MOG)	Rabbit monoclonal	Abcam	ab109746	EP4281	AB_10863418	1:100	M	NO	Trial&Error	KDM
Myelin oligodendrocyte glycoprotein (MOG)	Goat	Abcam	ab115597		AB_10898950	1:50	M	YES	Trial&Error	KDM	YES
nAChR alpha7	Rabbit	Abcam	ab23832		AB_776765	1:100	M	YES	Trial&Error	KDM
nAChR beta2	Rabbit	Abcam	ab41174		AB_2244945	1:5000	M	YES	Trial&Error	KDM
Nav1.1	Mouse	NeuroMab	75-023	K74/71	AB_2238842	1:100	M	NO	Trial&Error	KDM	NO
Nav1.6	Mouse	NeuroMab	75-026	K87A/10	AB_2184197	1:100	M	NO	Trial&Error	KDM	NO
Nav1.6	Rabbit	Alomone	ASC-009		AB_2040202	1:100	M	NO	Trial&Error	KDM	NO
Nav1.6	Rabbit	EMD Millipore (Sigma)	AB5580		AB_2314858	1:100	M	NO	Trial&Error	KDM	NO
Navbeta4	Mouse	NeuroMab	75-198	N168/6	AB_2301402	01:50:00	M	NO	Trial&Error	KDM
NeuN	Mouse	EMD Millipore (Sigma)	MAB377	A60	AB_2298772	1:100	M,H	YES	Trial&Error	KDM	YES
Neurofascin	Mouse	NeuroMab	75-027	L11A/41	AB_10672370	1:100	M	Inconclusive	Trial&Error	KDM
Neurofascin (extracellular)	Mouse	NeuroMab	75-172	A12/18	AB_2282826	1:100	M	Inconclusive	Trial&Error	KDM
Neurofilament 200	Rabbit	EMD Millipore (Sigma)	N4142		AB_477272	1:100	M, H	YES	Trial&Error	KDM	YES
Neuroligin2	Rabbit	Synaptic Systems	129 203		AB_993014	1:100	M	YES	Trial&Error	KDM
Neuroligin3	Mouse	NeuroMab	75-158	N110/29	AB_2151818	1:100	M	Inconclusive	Trial&Error	KDM
NF-H	Chicken	AVES	NFH		AB_2313552	1:100	M,H	YES	Trial&Error	KDM	YES
NF-L	Chicken	AVES	NFL		AB_2313553	1:100	M	YES	Trial&Error	KDM	YES
NF-M	Chicken	AVES	NFM		AB_2313554	1:100	M	Inconclusive	Trial&Error	KDM	YES
NG2	Mouse	Abcam	ab50009	132.38	AB_881569		M	NO	Trial&Error	KDM	NO
NG2	Rabbit	Abcam	ab129051		NA		M	NO	Trial&Error	KDM	NO
NG2	Rabbit	Abcam	ab83178		AB_10672215		M	NO	Trial&Error	KDM	NO
NG2	Rabbit	EMD Millipore (Sigma)	AB5320		AB_91789	1:100	M	YES	Trial&Error	KDM	YES
nNOS	Rabbit	EMD Millipore (Sigma)	AB1632		AB_90813	1:50	M	Inconclusive	Trial&Error	KDM
Noradrenaline *	Rabbit	EMD Millipore (Sigma)	AB120		AB_90481	1:100	M	Inconclusive	Trial&Error	KDM
Norepinephrine transporter	Mouse	EMD Millipore (Sigma)	MAB5620		AB_877302	1:50	M	Inconclusive	Trial&Error	KDM
NPY	Mouse	NeuroMab	75-456	L115/13	AB_2651168	1:100	M,H	YES	Trial&Error	NM	YES
NPY	Rabbit	Biomol	NA 1233		AB_2052018	1:100	M	NO	Trial&Error	KDM
NPY	Rabbit monoclonal	Cell Signaling Technology	11976P	D7Y5A	AB_2716286	1:100	H	YES	Trial&Error	KDM
NR1	Rabbit monoclonal	Abcam	ab68144	EPR2480Y	AB_1141847	1:50	M, H	Inconclusive	Trial&Error	KDM	NO
NR1	Mouse	EMD Millipore (Sigma)	MAB363	54.1	AB_94946	1:200	M, H	YES	Trial&Error	KDM	YES
NR1	Mouse	Synaptic Systems	114 011	M68	AB_887750	1:500	M, H	YES	Trial&Error	KDM	YES
NR2A	Rabbit	Epitomics	3916		AB_10933049	1:50	M	Inconclusive	Trial&Error	KDM
NR2A	Mouse	EMD Millipore (Sigma)	MAB5216	clone #?	AB_95169	1:25	M	YES	Trial&Error	KDM
NR2A	Mouse	NeuroMab	75-288	N327/95	AB_2315842	1:50	M	YES	Trial&Error	KDM	YES
NR2B	Mouse	NeuroMab	75-097	N59/20	AB_10673405	1:100	M	Inconclusive	Trial&Error	KDM
NR2B	Mouse	NeuroMab	75-101	N59/36	AB_2232584	1:500	M, H	YES	Trial&Error	KDM	YES
NR2B	Rabbit	Abcam	ab65783		AB_1658870	1:100	M	YES	Trial&Error	KDM	inconclusive
Olig1	Mouse	NeuroMab	75-180	N149/25	AB_2157532	1:100	H	NO	Trial&Error	KDM
Oligodendrocyte specific protein	Rabbit	Abcam	ab53041		AB_2276205		M	NO	Trial&Error	KDM
Oncomodulin	Rabbit	Swant	OM3		AB_2313681	1:100	M	NO	Trial&Error	KDM
Pan-Nav1	Mouse	NeuroMab	75-405	N419/40	AB_2491098	01:50:00	M	NO	Trial&Error	KDM
Pan-Nav1	Mouse	NeuroMab	75-407	N419/78	AB_2493099	01:50:00	M	NO	Trial&Error	KDM
Pan-QKI	Mouse	NeuroMab	75-168	N147/6	AB_2173149		M	YES	Trial&Error	KDM	YES
panNav	Mouse	EMD Millipore (Sigma)	S8809	K58/35	AB_477552		M	NO	Trial&Error	KDM	NO
panSAPAP	Mouse	NeuroMab	75-156	N127/31	AB_10671947	1:25	M	YES	Trial&Error	KDM	YES
Parvalbumin	Guinea Pig	EMD Millipore (Sigma)	AB15738		AB_838236	1:100	M	NO	Trial&Error	KDM
Parvalbumin	Guinea Pig	Synaptic Systems	195 004		AB_2156476	1:50	M	NO	Trial&Error	KDM
Parvalbumin	Mouse	Swant	235	235	AB_10000343	1:50	M	NO	Trial&Error	KDM
Parvalbumin	mouse	EMD Millipore (Sigma)	MAB1572	PARV-19	AB_2174013		M	NO	Trial&Error	KDM
Parvalbumin	Mouse	EMD Millipore (Sigma)	P3088	PARV-19	AB_477329	1:100	M	NO	Trial&Error	KDM
Parvalbumin	Chicken	Synaptic Systems	195-006		AB_2619887	1:50	M	YES	Trial&Error	KDM
Parvalbumin	Rabbit	EMD Millipore (Sigma)	PC255L		AB_2173906	1:100	M	YES	Trial&Error	KDM
Parvalbumin	Rabbit	Swant	PV-25		AB_10000344	1:300	M, H	YES	Trial&Error	KDM	YES
Peripherin	Chicken	AVES	PER		AB_2313558	1:100	M	Inconclusive	Trial&Error	KDM
PGP9.5	Rabbit	EMD Millipore (Sigma)	AB1761		AB_91019	1:50	M	NO	Trial&Error	KDM
PGP9.5	Rabbit	AbD Serotec	7863-0504		NA	1:100	M	YES	Trial&Error	KDM
Phospho-S6 (Ser235/236)	Rabbit monoclonal	Cell Signaling Technology	4858s	D57.2.2E	AB_916156	1:100	M	YES	Trial&Error	KDM
Phospho-S6 (Ser240/244)	Rabbit	Cell Signaling Technology	2215s		AB_331682	1:100	M	YES	Trial&Error	KDM
Piccolo	Chicken	Synaptic Systems	142 116		AB_2661778	1:500	M	NO	Trial&Error	KDM
Piccolo	Rabbit	Abcam	ab20664		AB_777267			NO	Trial&Error	KDM
PIP2*	Mouse	Enzo	ADI-915-062-100		AB_2039476	1:100	M	YES	Trial&Error	KDM
PLP	Chicken	AVES	PLP		AB_2313560	1:100	M, H	YES	Trial&Error	KDM	YES
PLP	Rabbit	Abcam	ab28486		AB_776593	1:100	M	YES	Trial&Error	KDM	NO
Prohibitin	Rabbit	Abcam	ab28172		AB_777457	1:100	M	YES	Trial&Error	KDM	YES
PSD-93 (chapsyn)	Mouse	NeuroMab	75-284	N18/28	AB_11001825	1:100	M	Inconclusive	Trial&Error	KDM
PSD-93 (chapsyn)	Mouse	NeuroMab	75-057	N18/30	AB_2277296	1:100	M	YES	Trial&Error	KDM	YES
PSD-95	Goat	Abcam	ab12093		AB_298846	1:100	M, R	Inconclusive	Trial&Error	KDM
PSD-95	Guinea Pig	Synaptic Systems	124 014		AB_2619800	1:500	M, H	YES	Trial&Error	KDM	YES
PSD-95	Mouse	NeuroMab	75-348	K28/74	AB_2315909	1:100	M, H	YES	Trial&Error	KDM	YES
PSD-95	Mouse	NeuroMab	75-028	K28/43	AB_2292909	1:100	M, H	YES	Trial&Error	KDM	YES
PSD-95	Rabbit	Cell Signaling Technology	3450	D27E11	AB_2292883	1:200	M, H	YES	Trial&Error	KDM	YES
PSD-95 phospho (pS295)	Rabbit	Epitomics	2362-1	EP2615Y	AB_1310621	1:50	M	YES	Trial&Error	KDM
Rab3	Mouse	BD Bioscienses	610379	9/Rab3	AB_397762	1:250	R	YES	Trial&Error	KDM
Rabaptin-5	Mouse	BD Bioscienses	611080		NA	1:50	R	NO	Trial&Error	KDM
Rabphilin-3A	Mouse	BD Bioscienses	610508		NA	1:500	R	NO	Trial&Error	KDM
Radixin	Rabbit	Epitomics	2042-1	EP1862Y	AB_991816	1:100	M	NO	Trial&Error	KDM	NO
RFP	Rabbit	Abcam	ab62341		AB_945213	1:100	M	YES	Trial&Error	KDM
Rim	Mouse	BD Bioscienses	610906		NA	1:100	R	YES	Trial&Error	KDM
Ryanodin Receptor	Mouse	DSHB	34C	34C	AB_528457	1:100	M	NO	Trial&Error	KDM
Ryanodin Receptor	Mouse	Abcam	ab2868	34C	AB_2183051	1:100	M	NO	Trial&Error	KDM
Ryanodin Receptor (RyR1)	Rabbit	Abcam	ab78378		AB_1566701	1:100	M	Inconclusive	Trial&Error	KDM
S6 Total	Rabbit monoclonal	Cell Signaling Technology	2217	5G10	AB_331355	1:100	M	YES	Trial&Error	KDM
SAP-97	Mouse	NeuroMab	75-030	K64/15	AB_2091920	1:100	M, H	YES	Trial&Error	KDM
SAP102	Guinea Pig	Synaptic Systems	124 214		AB_2619803	1:250	M	NO	Trial&Error	KDM
SAP102	Mouse	NeuroMab	75-058	N19/2	AB_2261666	1:30	M, H	YES	Trial&Error	KDM	YES
Sec8	Mouse	BD Bioscienses	610658	14/Sec8	AB_397985	1:100	R	YES	Trial&Error	KDM
Serotonin (5Ht1A)	Guinea pig	Abcam	ab54469		AB_880598	1:100	M	YES	Trial&Error	KDM
Serotonin transporter	Guinea Pig	Millipore	AB1772		AB_2190563	1:5000	M	NO	Trial&Error	KDM
Serotonin transporter	Rabbit	Abcam	ab44520		AB_777880	1:500	M	NO	Trial&Error	KDM
SH3GL1	Mouse	NeuroMab	75-049	K51/1	AB_2189399		M	NO	Trial&Error	KDM
Shank (pan)	Mouse	NeuroMab	75-089	N23B/49	AB_10672418		M	NO	Trial&Error	KDM
SHANK 1a	Rabbit	Novus	NB300-167		AB_2187584		M	Inconclusive	Trial&Error	KDM
Shank 3	Guinea Pig	Synaptic Systems	162304		AB_2619863	1:1000	M,H	YES	Trial&Error	KDM	YES
SNAP-25	Rabbit	EMD Millipore (Sigma)	S9684		AB_26157	>=1:100	M	YES	Trial&Error	KDM
Somatostatin	Rabbit	Abcam	ab22682		AB_447252	1:50	M	NO	Trial&Error	KDM
Somatostatin	Rabbit	Bachem (Peninsula Labs)	T-4103		AB_518614	1:100	M	NO	Trial&Error	KDM
Somatostatin	Rabbit	Peninsula	IHC8001		NA	1:100	M	NO	Trial&Error	KDM
Somatostatin	Rabbit	EMD Millipore (Sigma)	AB5494		AB_2255374	1:50	M, H	YES	Trial&Error	KDM
Somatostatin	Rat monoclonal	EMD Millipore (Sigma)	MAB354	YC7	AB_2255365	1:50	M, H	YES	Trial&Error	KDM
Spinophilin	Rabbit	Synaptic Systems	399 003		AB_2721103	1:100	M	Inconclusive	Trial&Error	KDM
Substance P	Rabbit	Enxo Life Sciences (Biomol)	SA 1270		AB_2052606	1:100	M	NO	Trial&Error	KDM
Sulfite oxidase	Rabbit	ProteinTech	15075-1-AP		AB_2198558	1:100	M	YES	Trial&Error	KDM	YES
Sulfite oxidase	Rabbit	GeneTex	GTX105902		AB_1952110	1:100	M	YES	Trial&Error	KDM	YES
SV2 (A, B, C)	Mouse	DSHB	SV2	SV2	AB_2315387	1:100	M, R, H, Z	YES	Trial&Error	KDM
Synapsin 1,2	Chicken	Synaptic Systems	106 006		AB_2622240	1;100	M, H	YES	Trial&Error	KDM	YES
Synapsin 1,2	Guinea Pig	Synaptic Systems	106 004		AB_1106784	1:1000	M	YES	Trial&Error	KDM
Synapsin I	Mouse	Synaptic Systems	106 021		AB_2617072	1:100	M	YES	Trial&Error	KDM
Synapsin I	Rabbit	Cell Signaling Technology	5297	D12G5	AB_2616578	1:500	M, H	YES	Trial&Error	KDM	YES
Synapsin I	Rabbit	Millipore	AB1543P		AB_90757	1:100	M, R, H	YES	Trial&Error	KDM
Synapsin I, phospho- (pSer553)	Rabbit	Epitomics	1532-1		AB_562348	1:100	M	YES	Trial&Error	KDM	YES
Synapsin I, phospho- (pSer603)	Rabbit	EMD Millipore (Sigma)	S8192		AB_261560	1:100	M	YES	Trial&Error	KDM	YES
Synapsin I, phospho- (pSer9)	Rabbit	EMD Millipore (Sigma)	S8067		AB_261557	1:100	M	YES	Trial&Error	KDM	YES
Synapsin I, phospho- (pSer9)	Rabbit	Epitomics	2228-1	EP2162Y	AB_1267350	1:100	M	YES	Trial&Error	KDM	YES
Synapsin II	Rabbit	Abcam	ab68850		AB_1143197	1:100	M	Inconclusive	Trial&Error	KDM
Synapsin II	Rabbit	Epitomics	2564-1	EPR3277	AB_1580811	1:100	M	YES	Trial&Error	KDM
Synapsin IIa	Mouse	BD Bioscienses	610666	1/SynapsinIIa	AB_397993	1:100	M, R	YES	Trial&Error	KDM
Synaptophysin	Rabbit	Cell Signaling Technology	5461	D35E4	AB_10698743	1:100	M	Inconclusive	Trial&Error	KDM
Synaptophysin	Mouse	Abcam	ab8049	SY38	AB_2198854	1:50	M, R, H	YES	Trial&Error	KDM	YES
Synaptophysin	Rabbit	Abcam	ab68851		AB_2199023	1:100	M	YES	Trial&Error	KDM	YES
Synaptopodin	Rabbit	Synaptic Systems	163002		AB_887825	1:500	M	YES	Trial&Error	KDM	YES
Synaptotagmin	Chicken	AVES	STG		AB_2313562	1:100	M	Inconclusive	Trial&Error	KDM
Synaptotagmin-12	Mouse	NeuroMab	75-304	N277/7	AB_2315940		M	YES	Trial&Error	KDM
Syncam	Rabbit	EMD Millipore (Sigma)	S4945		AB_532287	1:100	M, Z	YES	Trial&Error	KDM
Syncam1	Mouse	NeuroMab	75-120	L45/30	AB_2068036	1:100	M	Inconclusive	Trial&Error	KDM
TARPGamma2/Stargazin	Mouse	NeuroMab	75-242	N245/1	AB_11001587		M	YES	Trial&Error	KDM
Tau (a.a. 210-241)	Mouse	Millipore	MAB361	Tau-5	AB_94944	1:100	M	Inconclusive	Trial&Error	KDM
Tau, caspase cleaved, truncated at Asp421	Mouse	Millipore	MAB5430	Tau-C3	AB_210837	1:100	M	Inconclusive	Trial&Error	KDM
Tau, phospho Threonine 231	rabbit	Millipore	AB9668		AB_570891	1:100	M	YES	Trial&Error	KDM
Taurine *	Rabbit	Millipore	AB5022		AB_91642	1:100	M	Inconclusive	Trial&Error	KDM
TdTomato	Goat	Sicgen	AB8181-200		AB_2722750	1:200	M	YES	Trial&Error	KDM
Thy1 V16	Goat	SCBT	sc 31244		AB_2303338	1:100	M	NO	Trial&Error	KDM
TMEM119	Rabbit monoclonal	Abcam	ab209064	28-3	AB_2800343	1:100	M	NO	Trial&Error	KDM
TOMM20	Rabbit	Abcam	ab78547		AB_2043078	1:100	M, H	YES	Trial&Error	KDM	YES
Tryptophan hydroxylase	Rabbit	Epitomics	1915-1	EP1311Y	AB_765086	1:50	M	NO	Trial&Error	KDM
Tubulin, Alpha acetylated	Mouse	EMD Millipore (Sigma)	T6793	6-11B-1	AB_477585	1:100	M, R, H, Z	YES	Trial&Error	KDM	YES
Tubulin, Alpha	Rabbit	Abcam	ab18251		AB_2210057	1:200	M, H	YES	Trial&Error	KDM	YES
Tubulin, Beta III	Mouse	EMD Millipore (Sigma)	MAB1637	TU-20	AB_2210524	1:20	R	NO	Trial&Error	KDM
Tubulin, Beta III	Chicken	Abcam	ab41489		AB_727049	1:100	M	YES	Trial&Error	KDM	YES
Tubulin, Delta 2	Rabbit	EMD Millipore (Sigma)	AB3203		AB_177351	1:100	M	YES	Trial&Error	KDM	YES
Tubulin, Glu, Detyrosinated	Rabbit	EMD Millipore (Sigma)	AB3201		AB_177350	1:100	M	YES	Trial&Error	KDM	YES
Tyrosine Hydroxylase (TH)	Rabbit	EMD Millipore (Sigma)	AB152		AB_390204	1:200	M, H	YES	Trial&Error	KDM	YES
VAChT	Guinea Pig	EMD Millipore (Sigma)	AB1588		AB_11214110	1:100	M	Inconclusive	Trial&Error	KDM
VAChT	Mouse	NeuroMab	75-020	N6/38	AB_2188148	1:100	M	NO	Trial&Error	KDM
VAchT	Goat	Abcam	ab34852		AB_778817	1:100	M	YES	Trial&Error	KDM
VAChT	Rabbit	Synaptic Systems	139 103		AB_887864	1:400	M	YES	Trial&Error	KDM
VDAC1	Mouse	NeuroMab	73-204	N152B/23	AB_10673517	undiluted	M, H	YES	Trial&Error	KDM	NO
VDAC1	Rabbit	ProteinTech	10866-1-AP		AB_2257153	1:50	M, H	YES	Trial&Error	KDM	YES
VGAT	Rabbit	Synaptic Systems	131 002		AB_887871	1:100	M	NO	Trial&Error	KDM
VGAT	Mouse	Synaptic Systems	131 011	117G4	AB_887872	1:100	M, H	YES	Trial&Error	KDM	NO
VGlut1	Guinea Pig	EMD Millipore (Sigma)	AB5905		AB_2301751	1:5000	M, H	YES	Trial&Error	KDM	YES
Vglut1	Mouse	NeuroMab	75-066	N28/9	AB_2187693	1:100	M, H	YES	Trial&Error	KDM
VGlut2	Chicken	Synaptic Systems	135 416		AB_2619824	1:100	M	NO	Trial&Error	KDM
VGlut2	Guinea Pig	Synaptic Systems	135 404		AB_887884	1:100	M	NO	Trial&Error	KDM
VGlut2	Guinea Pig	Millipore	AB2251		AB_1587626	1:5000	M, H(?)	YES	Trial&Error	KDM	NO
VGluT2	Mouse	NeuroMab	75-067	N29/29	AB_2239153	1:100	M, H(?)	YES	Trial&Error	KDM	NO
VGlut2	Rabbit	Synaptic Systems	135 403		AB_887883	1:100	M, H	YES	Trial&Error	KDM	YES
VGluT2	Rabbit monoclonal	Abcam	AB216463	EPR21085	NA	1:100	M,H(no)	YES	Trial&Error	KDM	YES
VGluT3	Guinea Pig	Millipore	AB5421-1		AB_2187832	1:5000	M	YES	Trial&Error	KDM
Vimentin	Rabbit	Cell Signaling Technology	5741	D21H3	AB_10695459)	1:100	M	NO	Trial&Error	KDM	NO
VIP	Rabbit	Biomol	VA 1285		AB_2257331	1:50	M	Inconclusive	Trial&Error	KDM
WAVE1/SCAR	Mouse	NeuroMab	75-048	K91/36	AB_2216976		M	YES	Trial&Error	KDM
Zinedin	Mouse	NeuroMab	73-099	K88/64	AB_10671953	1:100	M	Inconclusive	Trial&Error	KDM
